# Interpretable deep learning of label-free live cell images uncovers functional hallmarks of highly-metastatic melanoma

**DOI:** 10.1101/2020.05.15.096628

**Authors:** Assaf Zaritsky, Andrew R. Jamieson, Erik S. Welf, Andres Nevarez, Justin Cillay, Ugur Eskiocak, Brandi L. Cantarel, Gaudenz Danuser

**Author notes:** Corresponding author. Assaf Zaritsky, Gaudenz Danuser. Equal contribution (Assaf Zaritsky, Andrew R. Jamieson, Erik S. Welf, Andres Nevarez).

## Abstract

Deep convolutional neural networks have emerged as a powerful technique to identify hidden patterns in complex cell imaging data. However, these machine learning techniques are often criticized as uninterpretable “black-boxes” - lacking the ability to provide meaningful explanations for the cell properties that drive the machine’s prediction. Here, we demonstrate that the latent features extracted from label-free live cell images by an adversarial auto-encoding deep convolutional neural network capture subtle details of cell appearance that allow classification of melanoma cell states, including the metastatic efficiency of seven patient-derived xenograft models that reflect clinical outcome. Although trained exclusively on patient-derived xenograft models, the same classifier also predicted the metastatic efficiency of immortalized melanoma cell lines suggesting that the latent features capture properties that are specifically associated with the metastatic potential of a melanoma cell regardless of its origin. We used the autoencoder to generate “in-silico” cell images that amplified the cellular features driving the classifier of metastatic efficiency. These images unveiled pseudopodial extensions and increased light scattering as functional hallmarks of metastatic cells. We validated this interpretation by analyzing experimental image time-lapse sequences in which melanoma cells spontaneously transitioned between states indicative of low and high metastatic efficiency.

Together, this data is an example of how the application of Artificial Intelligence supports the identification of processes that are essential for the execution of complex integrated cell functions but are too subtle to be identified by a human expert.
