## Supplementary material for "Interpretable deep learning of label-free live cell images uncovers functional hallmarks of highly-metastatic melanoma": Table S1

### Sheet: TableS1
Cell type	Source	Metastatic potential
m481	PDX	High
m405	PDX	High
m634	PDX	High
m610	PDX	Low
m498	PDX	Low
m597	PDX	Low
m528	PDX	Low
ut8	PDX	Unknown
um12	PDX	Unknown
m116	Melanocyte	NA
m634	Melanocyte	NA
A375	Cell line	NA
MV3	Cell line	NA
WM3670	Cell line	NA
WM1361	Cell line	NA
WM1366	Cell line	NA
SKMEL2	Cell line	NA
